# Multiomic single-cell lineage tracing to dissect fate-specific gene regulatory programs

**DOI:** 10.1101/2022.10.23.512790

**Authors:** Kunal Jindal, Mohd Tayyab Adil, Naoto Yamaguchi, Xue Yang, Helen C. Wang, Kenji Kamimoto, Guillermo C. Rivera-Gonzalez, Samantha A. Morris

## Abstract

Complex gene regulatory mechanisms underlie differentiation and reprogramming. Contemporary single-cell lineage tracing (scLT) methods use expressed, heritable DNA barcodes to combine cell lineage readout with single-cell transcriptomics enabling high-resolution analysis of cell states while preserving lineage relationships. However, reliance on transcriptional profiling limits their adaptation to an ever-expanding tool kit of multiomic single-cell assays. With CellTag-multi, we present a novel approach for independently profiling lineage barcodes with single-cell chromatin accessibility without relying on co-assay of transcriptional state, paving the way for truly multiomic lineage tracing. We validate CellTag-multi in mouse hematopoiesis, characterizing transcriptional and epigenomic lineage priming across progenitor cell populations. In direct reprogramming of fibroblasts to endoderm progenitors, we use CellTag-multi to comprehensively link early cell state with reprogramming outcomes, identifying core regulatory programs underlying on-target and off-target reprogramming. Further, we reveal the Transcription Factor (TF) Zfp281 as a novel regulator of reprogramming outcome, biasing cells towards an off-target mesenchymal fate via its regulation of TGF-β signaling. Together, these results establish CellTag-multi as a novel lineage tracing method compatible with multiple single-cell modalities and demonstrate its utility in revealing fate-specifying gene regulatory changes across diverse paradigms of differentiation and reprogramming.
