## Supplementary material for "Multiomic single-cell lineage tracing to dissect fate-specific gene regulatory programs": Table S1

### Sheet: oligo_seq
Primer names	Remarks	Primer Sequences
CellTag Capture in scRNA-seq
P5/R1-par		AATGATACGGCGACCACCGAGATCTACACTCTTTCCCTACACGACGCTC
P7/SI-R2_2	Indexed primer	CAAGCAGAAGACGGCATACGAGATNNNNNNNNGTGACTGGAGTTCAGACGTGTGCTCTTCCGATCTACAGgtactggagccgaga
CellTag Capture in scATAC-seq
ctac2-rt1		TCCTTCGTCTGTGACTATCTGTGCC
biot-atac2_lin	5' Biotinylation	/5BiotinTEG/-GTGACTGGAGTTCAGACGTGTGCTCTTCCGATCTgactctgtcgtatacattacttcaagtgagatg
partial_p5		AATGATACGGCGACCACCGAGA
biot-atac2_e-rev	Indexed primer	CAAGCAGAAGACGGCATACGAGATNNNNNNNNGTGACTGGAGTTCAGACGTGTGC
CellTag multi library synthesis
CellTag-multi-v1 gblock		GGTCCTGCTGGAGTTCGTGACCGCCGCCGGGATCACTCTCGGCATGGACGAGCTGTACAAGTAAACCGGTCGTCGGCAGCGTCAGATGTGTATAAGAGACAGGTACTGGAGCCGAGATAAGATGANNNGTNNNCTNNNAGNNNTGNNNCANNNATTCCGGTAAACTATACAGATACCAACTCGTGCGCTCTCCTGTTCCCTCATTATAATCGTTCGCTATTCAGGGATTGACCAACACCGGAAAACATCTCACTTGAAGTAATGTATACGACAGAGTC
bATAC_fwd		AATGATACGGCGACCACCGAGATCTACACTCGTCGGCAGCGTCAGATGTG
bATAC_rev	Indexed primer	CAAGCAGAAGACGGCATACGAGATNNNNNNNNGTCTCGTGGGCTCGGAGATGT
