## Supplementary material for "Multiomic single-cell lineage tracing to dissect fate-specific gene regulatory programs": Table S4

### Sheet: off-target markers increasing
Gene name
Col4a1
Col4a2
Fth1
Secisbp2l
Kmt2a
Ctla2a
Casc4
Synpo
Susd6
Epha4
Os9
Adam23
Ttc28
Trim44
Wipi1
Ahnak
Fbn1
Pmp22
Nufip2
Znhit6
Thbs2
Col6a2
Bc1
Utrn
Col1a2
Prss23
Nid1
Flt1
Csf1
Cdkn2a
Mprip
Lrp1
Peak1
Lima1
Sfrp1
Cox6b2
Col11a1

### Sheet: on-target markers increasing
Gene name
Susd6
Rap2b
Ercc5
Uri1
Ano3
Wdr61
Kmt2a
Rad50
GFP.CDS
Arap2
Klf4
Agpat4
Spats2l
Mylk
Anxa8
Znhit6
Wnt4
Utrn
Apoe
Apob
Phldb2
Peak1
Fn1
Lrp1
Ahnak
Npnt
Cdkn2a
Col4a1
Serpine2
Mdm2
Prrc2c
Cdkn1a
mt-Nd5
