## Supplementary material for "Multiomic single-cell lineage tracing to dissect fate-specific gene regulatory programs": Table S7

### Sheet: Uniquely enriched TF act
name	FDR	MeanDiff	cluster
Foxa1_306	4.45863e-93	5.87976	Day3 On-target
Foxd2_322	5.20135e-93	3.69157	Day3 On-target
Foxn2_830	4.0222e-87	3.43527	Day3 On-target
Foxp4_300	1.3263e-84	2.94362	Day3 On-target
Foxj1_305	2.05047e-82	3.44873	Day3 On-target
Foxo1_314	3.06164e-82	2.79692	Day3 On-target
Nr1h3_655	1.99944e-78	2.64503	Day3 On-target
Foxk1_324	1.38357e-76	2.71246	Day3 On-target
Hnf4a_665	3.91576e-76	2.15895	Day3 On-target
Foxq1_309	2.17691e-67	2.07813	Day3 On-target
Tcf7l2_732	4.53658e-54	1.67405	Day3 On-target
Ppara_670	5.65203e-48	1.57243	Day3 On-target
Klf3_804	2.7066e-45	2.41902	Day3 On-target
Zkscan1_178	1.03216e-42	1.244	Day3 On-target
Klf7_171	3.4971e-41	2.11015	Day3 On-target
Klf4_143	3.32154e-39	2.0346	Day3 On-target
Nr5a2_675	2.48709e-31	1.46902	Day3 On-target
Klf5_145	2.70286e-23	1.38965	Day3 On-target
Klf11_798	1.07002e-20	1.37304	Day3 On-target
Klf13_817	1.07002e-20	1.37304	Day3 On-target
Klf16_874	1.07002e-20	1.37304	Day3 On-target
Klf10_810	2.2648e-18	1.1014	Day3 On-target
Eomes_768	3.15938e-16	0.750909	Day3 On-target
Sox21_745	4.09276e-09	0.510401	Day3 On-target
Sp1_142	3.25609e-07	0.666055	Day3 On-target
Nfya_242	2.51795e-06	0.659194	Day3 On-target
Elf2_286	8.89179e-05	0.519818	Day3 On-target
Zfp281_193	3.82221e-22	1.08602	Day3 Off-target
Stat1_757	5.2206e-17	0.87189	Day3 Off-target
Atf5_791	2.84561e-15	1.13358	Day3 Off-target
Stat3_754	5.70484e-12	0.755119	Day3 Off-target
Cdx1_448	2.78865e-09	0.625915	Day3 Off-target
Hivep3_803	4.15378e-09	0.602939	Day3 Off-target
Bcl6_162	9.77925e-09	0.572267	Day3 Off-target
Cebpb_130	1.80484e-08	0.773583	Day3 Off-target
Gata6_382	6.08071e-05	0.514915	Day3 Off-target
Nfatc4_857	1.9759e-28	1.19623	MEF
Nfatc1_703	2.10082e-26	1.142	MEF
Mef2c_638	3.52199e-20	1.12243	MEF
Dlx1_528	2.62263e-12	0.679242	MEF
Plagl1_152	5.36422e-11	0.550035	MEF
Pou3f1_620	9.18034e-10	0.62107	MEF
Lhx9_424	1.51913e-09	0.626513	MEF
Pax8_854	4.1403e-09	0.526424	MEF
Ascl1_780	4.93422e-09	0.620297	MEF
Prrx1_455	1.08842e-07	0.525358	MEF
Runx1_712	0.000239158	0.581705	MEF

### Sheet: Differentially enriched TF act
name	FDR	MeanDiff	cluster
Foxa1_306	4.45863e-93	5.87976	Day3 On-target
Foxd2_322	5.20135e-93	3.69157	Day3 On-target
Foxn2_830	4.0222e-87	3.43527	Day3 On-target
Foxp4_300	1.3263e-84	2.94362	Day3 On-target
Foxj1_305	2.05047e-82	3.44873	Day3 On-target
Foxo1_314	3.06164e-82	2.79692	Day3 On-target
Nr1h3_655	1.99944e-78	2.64503	Day3 On-target
Foxk1_324	1.38357e-76	2.71246	Day3 On-target
Hnf4a_665	3.91576e-76	2.15895	Day3 On-target
Foxq1_309	2.17691e-67	2.07813	Day3 On-target
Tcf7l2_732	4.53658e-54	1.67405	Day3 On-target
Ppara_670	5.65203e-48	1.57243	Day3 On-target
Klf3_804	2.7066e-45	2.41902	Day3 On-target
Zkscan1_178	1.03216e-42	1.244	Day3 On-target
Klf7_171	3.4971e-41	2.11015	Day3 On-target
Klf4_143	3.32154e-39	2.0346	Day3 On-target
Nr5a2_675	2.48709e-31	1.46902	Day3 On-target
Klf5_145	2.70286e-23	1.38965	Day3 On-target
Klf11_798	1.07002e-20	1.37304	Day3 On-target
Klf13_817	1.07002e-20	1.37304	Day3 On-target
Klf16_874	1.07002e-20	1.37304	Day3 On-target
Klf10_810	2.2648e-18	1.1014	Day3 On-target
Eomes_768	3.15938e-16	0.750909	Day3 On-target
Sox21_745	4.09276e-09	0.510401	Day3 On-target
Sp1_142	3.25609e-07	0.666055	Day3 On-target
Nfya_242	2.51795e-06	0.659194	Day3 On-target
Sp4_167	7.93223e-05	0.668504	Day3 On-target
Elf2_286	8.89179e-05	0.519818	Day3 On-target
Zfp281_193	3.82221e-22	1.08602	Day3 Off-target
Stat1_757	5.2206e-17	0.87189	Day3 Off-target
Atf5_791	2.84561e-15	1.13358	Day3 Off-target
Stat3_754	5.70484e-12	0.755119	Day3 Off-target
Hoxb1_423	1.0078e-11	0.81815	Day3 Off-target
Ebf1_90	1.32568e-10	0.803896	Day3 Off-target
Hmga2_14	5.04422e-10	0.646289	Day3 Off-target
Hmga1_776	5.04422e-10	0.646289	Day3 Off-target
Cdx1_448	2.78865e-09	0.625915	Day3 Off-target
Hivep3_803	4.15378e-09	0.602939	Day3 Off-target
Bcl6_162	9.77925e-09	0.572267	Day3 Off-target
Cebpb_130	1.80484e-08	0.773583	Day3 Off-target
Sp4_167	4.92984e-07	0.739444	Day3 Off-target
Gata6_382	6.08071e-05	0.514915	Day3 Off-target
Fosl1_107	0.000166721	0.658718	Day3 Off-target
Nfatc4_857	1.9759e-28	1.19623	MEF
Nfatc1_703	2.10082e-26	1.142	MEF
Mef2c_638	3.52199e-20	1.12243	MEF
Fosl1_107	2.10639e-16	1.27952	MEF
Dlx1_528	2.62263e-12	0.679242	MEF
Hoxb1_423	6.95402e-12	0.700523	MEF
Plagl1_152	5.36422e-11	0.550035	MEF
Pou3f1_620	9.18034e-10	0.62107	MEF
Hmga2_14	1.45935e-09	0.610362	MEF
Hmga1_776	1.45935e-09	0.610362	MEF
Lhx9_424	1.51913e-09	0.626513	MEF
Pax8_854	4.1403e-09	0.526424	MEF
Ascl1_780	4.93422e-09	0.620297	MEF
Ebf1_90	8.20317e-09	0.604098	MEF
Prrx1_455	1.08842e-07	0.525358	MEF
Runx1_712	0.000239158	0.581705	MEF
