## Supplementary material for "Multiomic single-cell lineage tracing to dissect fate-specific gene regulatory programs": Table S8

### Sheet: Sheet1
Gene name	Cat num
Actb	Mm02619580_g1
Apoa1	Mm00437569_m1
Cdh1	Mm01247357_m1
Col1a2	Mm00483888_m1
Gsta4	Mm00494803_m1
Inhba	Mm00434339_m1
Krt19	Mm00492980_m1
Serpine1	Mm00435858_m1
Snai1	Mm00441533_g1
Tagln	Mm00441661_g1
